# Virtual patient analysis identifies strategies to improve the performance of predictive biomarkers for PD-1 blockade

**DOI:** 10.1101/2024.05.21.595235

**Authors:** Theinmozhi Arulraj, Hanwen Wang, Atul Deshpande, Ravi Varadhan, Leisha A. Emens, Elizabeth M. Jaffee, Elana J. Fertig, Cesar A. Santa-Maria, Aleksander S. Popel

**Affiliations:** Department of Biomedical Engineering, Johns Hopkins University School of Medicine, Baltimore, MD 21205, United States; Department of Oncology, Sidney Kimmel Comprehensive Cancer Center, Johns Hopkins University School of Medicine, Baltimore, MD 21205, United States; Convergence Institute, Johns Hopkins University School of Medicine, Baltimore, Maryland; Bloomberg Kimmel Immunology Institute, Johns Hopkins University School of Medicine, Baltimore, Maryland; Independent consultant; Department of Applied Mathematics and Statistics, Whiting School of Engineering, Johns Hopkins University, Baltimore, Maryland

**Keywords:** Predictive biomarkers, immunotherapy, PD-1 blockade, metastatic triple-negative breast cancer, multivariate biomarkers, early on-treatment biomarkers, non-invasive biomarkers, precision medicine

## Abstract

Patients with metastatic triple-negative breast cancer (TNBC) show variable responses to PD-1 inhibition. Efficient patient selection by predictive biomarkers would be desirable, but is hindered by the limited performance of existing biomarkers. Here, we leveraged in-silico patient cohorts generated using a quantitative systems pharmacology model of metastatic TNBC, informed by transcriptomic and clinical data, to explore potential ways to improve patient selection. We tested 90 biomarker candidates, including various cellular and molecular species, by a cutoff-based biomarker testing algorithm combined with machine learning-based feature selection. Combinations of pre-treatment biomarkers improved the specificity compared to single biomarkers at the cost of reduced sensitivity. On the other hand, early on-treatment biomarkers, such as the relative change in tumor diameter from baseline measured at two weeks after treatment initiation, achieved remarkably higher sensitivity and specificity. Further, blood-based biomarkers had a comparable ability to tumor- or lymph node-based biomarkers in identifying a subset of responders, potentially suggesting a less invasive way for patient selection.
