## Supplemental Table 1 for "Virtual patient analysis identifies strategies to improve the performance of predictive biomarkers for PD-1 blockade"

### Sheet: List of biomarker candidates
List of 90 biomarker candidates
Index	Biomarker candidate name	Compartment	Units
1	Tregs in central comp.	Blood	cells/ml
2	Th in central comp.	Blood	cells/ml
3	Tcyt in central comp.	Blood	cells/ml
4	Treg/Tcyt in central comp.	Blood	dimensionless
5	Th/Tcyt in central comp.	Blood	dimensionless
6	Treg/Th in central comp.	Blood	dimensionless
7	Th+Tcyt in central comp.	Blood	cells/ml
8	T cells in central comp.	Blood	cells/ml
9	(Th+Tcyt)/T cells in central comp.	Blood	dimensionless
10	Th/T cells in central comp.	Blood	dimensionless
11	Tcyt/T cells in central comp.	Blood	dimensionless
12	Treg/T cells in central comp.	Blood	dimensionless
13	Tcyt diversity in central comp.	Blood	dimensionless
14	Tcyt evenness in central comp.	Blood	dimensionless
15	Exhausted Tcyt	Tumor	cells/ml
16	Exhausted Th	Tumor	cells/ml
17	Carrying capacity	Tumor	cells
18	Angiogenic factor	Tumor	pg/ml
19	Treg	Tumor	cells/ml
20	immature APC	Tumor	cells/ml
21	mAPC	Tumor	cells/ml
22	Th	Tumor	cells/ml
23	TGFb	Tumor	nM
24	IFNg	Tumor	nM
25	MDSC	Tumor	cells/ml
26	NO	Tumor	nM
27	ArgI	Tumor	mU
28	CCL2	Tumor	nM
29	M1 Mac	Tumor	cells/ml
30	M2 Mac	Tumor	cells/ml
31	IL12	Tumor	nM
32	IL10	Tumor	nM
33	Tcyt	Tumor	cells/ml
34	Treg/Tcyt	Tumor	dimensionless
35	Th/Tcyt	Tumor	dimensionless
36	Treg/Th	Tumor	dimensionless
37	Th+Tcyt	Tumor	cells/ml
38	T cells	Tumor	cells/ml
39	(Th+Tcyt)/T cells	Tumor	dimensionless
40	Th/T cells	Tumor	dimensionless
41	Tcyt/T cells	Tumor	dimensionless
42	Treg/T cells	Tumor	dimensionless
43	Mac	Tumor	cells/ml
44	M2/M1 Mac ratio	Tumor	dimensionless
45	M1/(M1+M2) Mac	Tumor	dimensionless
46	M2/(M1+M2) Mac	Tumor	dimensionless
47	TIL fraction	Tumor	dimensionless
48	Immune supp. cells	Tumor	cells/ml
49	Immune act. cells	Tumor	cells/ml
50	Immune supp./act. cells	Tumor	dimensionless
51	Immune supp. cell fraction	Tumor	dimensionless
52	Immune act. cell fraction	Tumor	dimensionless
53	MDSC fraction	Tumor	dimensionless
54	M1 Mac fraction	Tumor	dimensionless
55	M2 Mac fraction	Tumor	dimensionless
56	Mac fraction	Tumor	dimensionless
57	Treg fraction	Tumor	dimensionless
58	Tcyt fraction	Tumor	dimensionless
59	Th fraction	Tumor	dimensionless
60	Tcyt+Th cell fraction	Tumor	dimensionless
61	mAPC fraction	Tumor	dimensionless
62	APC fraction	Tumor	dimensionless
63	Exhausted Tcyt fraction	Tumor	dimensionless
64	Exhausted Th fraction	Tumor	dimensionless
65	Immune cell fraction	Tumor	dimensionless
66	Cancer clone richness	Tumor	dimensionless
67	Cancer clone diversity	Tumor	dimensionless
68	Tcyt diversity	Tumor	dimensionless
69	Tcyt evenness	Tumor	dimensionless
70	neo-Ag diversity	Tumor	dimensionless
71	neo-Ag evenness	Tumor	dimensionless
72	Tumor diameter	Tumor	cm
73	Neo-Ag specific T cell clones	Tumor	dimensionless
74	PDL1 in tumor	Tumor	molecule/micrometer^2
75	Tregs in LNs	Lymph node	cells/mm^3
76	IL2	Lymph node	nM
77	Th in LNs	Lymph node	cells/mm^3
78	Tcyt in LNs	Lymph node	cells/mm^3
79	Treg/Tcyt in LNs	Lymph node	dimensionless
80	Th/Tcyt in LNs	Lymph node	dimensionless
81	Treg/Th in LNs	Lymph node	dimensionless
82	Th+Tcyt in LNs	Lymph node	cells/mm^3
83	T cells in LNs	Lymph node	cells/mm^3
84	(Th+Tcyt)/T cells in LNs	Lymph node	dimensionless
85	Th/T cells in LNs	Lymph node	dimensionless
86	Tcyt/T cells in LNs	Lymph node	dimensionless
87	Treg/T cells in LNs	Lymph node	dimensionless
88	APCs in LNs	Lymph node	cells/mm^3
89	Tcyt diversity in LNs	Lymph node	dimensionless
90	Tcyt evenness in LNs	Lymph node	dimensionless

### Sheet: RF selected baseline biomarkers
Random forest (RF) selected biomarkers from all compartments		RF selected blood associated biomarkers		RF selected lymph node associated biomarkers		RF selected tumor associated biomarkers
Treg/Tcyt in central comp.		Tregs in central comp.		Tregs in LNs		Exhausted Tcyt
mAPC		Tcyt in central comp.		Treg/Tcyt in LNs		immature APC
MDSC		Treg/Tcyt in central comp.		(Th+Tcyt)/T cells in LNs		mAPC
NO		Th/Tcyt in central comp.		Tcyt/T cells in LNs		MDSC
M1/(M1+M2) Mac		Treg/Th in central comp.		Treg/T cells in LNs		NO
M2/(M1+M2) Mac		T cells in central comp.		APCs in LNs		ArgI
MDSC fraction		(Th+Tcyt)/T cells in central comp.		Tcyt evenness in LNs		Treg/Tcyt
Tregs in LNs		Th/T cells in central comp.				Treg/Th
Treg/Tcyt in LNs		Tcyt/T cells in central comp.				Treg/T cells
(Th+Tcyt)/T cells in LNs		Treg/T cells in central comp.				M2/M1 Mac ratio
Tcyt/T cells in LNs		Tcyt diversity in central comp.				M1/(M1+M2) Mac
Treg/T cells in LNs		Tcyt evenness in central comp.				M2/(M1+M2) Mac
APCs in LNs						Immune supp./act. cells
						Immune supp. cell fraction
						Immune act. cell fraction
						MDSC fraction
						Treg fraction
						Exhausted Tcyt fraction
						Exhausted Th fraction
						Cancer clone diversity
						Tcyt diversity
						Tumor diameter

### Sheet: RF selected day15 biomarkers
Random forest (RF) selected biomarkers from all compartments		RF selected blood associated biomarkers		RF selected lymph node associated biomarkers		RF selected tumor associated biomarkers
Tregs in central comp.		Tregs in central comp.		Tregs in LNs		Angiogenic factor
Treg/Tcyt in central comp.		Th in central comp.		Th in LNs		immature APC
(Th+Tcyt)/T cells in central comp.		Tcyt in central comp.		Treg/Tcyt in LNs		mAPC
Angiogenic factor		Treg/Tcyt in central comp.		T cells in LNs		CCL2
immature APC		Treg/Th in central comp.		(Th+Tcyt)/T cells in LNs		Treg/T cells
mAPC		Th+Tcyt in central comp.		Th/T cells in LNs		M2/M1 Mac ratio
CCL2		(Th+Tcyt)/T cells in central comp.		Tcyt/T cells in LNs		M1/(M1+M2) Mac
M2/M1 Mac ratio		Th/T cells in central comp.		Treg/T cells in LNs		M2/(M1+M2) Mac
M1/(M1+M2) Mac		Tcyt/T cells in central comp.		APCs in LNs		Immune supp./act. cells
M2/(M1+M2) Mac		Treg/T cells in central comp.		Tcyt diversity in LNs		Exhausted Tcyt fraction
MDSC fraction		Tcyt diversity in central comp.		Tcyt evenness in LNs		Immune cell fraction
Exhausted Tcyt fraction		Tcyt evenness in central comp.				Tumor diameter
Immune cell fraction
Tregs in LNs
Tcyt/T cells in LNs
APCs in LNs

### Sheet: RF selected day 30 biomarkers
Random forest (RF) selected biomarkers from all compartments		RF selected blood associated biomarkers		RF selected lymph node associated biomarkers		RF selected tumor associated biomarkers
Tregs in central comp.		Tregs in central comp.		Tregs in LNs		Exhausted Tcyt
Treg/Tcyt in central comp.		Th in central comp.		Treg/Tcyt in LNs		Angiogenic factor
(Th+Tcyt)/T cells in central comp.		Tcyt in central comp.		Tcyt/T cells in LNs		immature APC
Treg/T cells in central comp.		Treg/Tcyt in central comp.		APCs in LNs		mAPC
Tcyt diversity in central comp.		Th/Tcyt in central comp.				CCL2
Tcyt evenness in central comp.		Treg/Th in central comp.				IL10
Exhausted Tcyt		(Th+Tcyt)/T cells in central comp.				Treg/Th
Exhausted Th		Th/T cells in central comp.				Treg/T cells
Angiogenic factor		Tcyt/T cells in central comp.				M2/M1 Mac ratio
immature APC		Treg/T cells in central comp.				M1/(M1+M2) Mac
mAPC		Tcyt diversity in central comp.				M2/(M1+M2) Mac
CCL2		Tcyt evenness in central comp.				Immune act. cells
M2/M1 Mac ratio						Immune supp./act. cells
M1/(M1+M2) Mac						Immune act. cell fraction
M2/(M1+M2) Mac						Exhausted Tcyt fraction
Immune act. cells						Exhausted Th fraction
Immune act. cell fraction						Immune cell fraction
MDSC fraction						Tcyt diversity
Exhausted Tcyt fraction						Tcyt evenness
Exhausted Th fraction						Tumor diameter
Immune cell fraction
Tumor diameter
Tregs in LNs
Th in LNs
Tcyt in LNs
Th+Tcyt in LNs
T cells in LNs
Tcyt/T cells in LNs
APCs in LNs

### Sheet: rel.change d15 - RF selected
Random forest (RF) selected biomarkers from all compartments		RF selected blood associated biomarkers		RF selected lymph node associated biomarkers		RF selected tumor associated biomarkers
Tregs in central comp.		Tregs in central comp.		Tregs in LNs		Exhausted Th
Tcyt in central comp.		Th in central comp.		IL2		Carrying capacity
Th/Tcyt in central comp.		Tcyt in central comp.		Th in LNs		Angiogenic factor
Th+Tcyt in central comp.		Treg/Tcyt in central comp.		Treg/Tcyt in LNs		Treg
T cells in central comp.		Th+Tcyt in central comp.		Treg/Th in LNs		mAPC
Tcyt/T cells in central comp.		T cells in central comp.		(Th+Tcyt)/T cells in LNs		TGFb
Carrying capacity		(Th+Tcyt)/T cells in central comp.		Th/T cells in LNs		MDSC
Angiogenic factor		Th/T cells in central comp.		Treg/T cells in LNs		NO
mAPC		Tcyt/T cells in central comp.		APCs in LNs		ArgI
TGFb		Treg/T cells in central comp.		Tcyt diversity in LNs		CCL2
NO		Tcyt evenness in central comp.		Tcyt evenness in LNs		IL12
ArgI						Treg/Tcyt
CCL2						Th/Tcyt
Treg/Tcyt						Tcyt/T cells
Treg/T cells						Treg/T cells
Mac						Mac
Tumor diameter						Immune supp. cells
Treg/Tcyt in LNs						Immune supp. cell fraction
Treg/Th in LNs						Treg fraction
Treg/T cells in LNs						Exhausted Th fraction
APCs in LNs						Tumor diameter

### Sheet: rel.change d30 - RF selected
Random forest (RF) selected biomarkers from all compartments		RF selected blood associated biomarkers		RF selected lymph node associated biomarkers		RF selected tumor associated biomarkers
Tregs in central comp.		Tregs in central comp.		Tregs in LNs		Carrying capacity
Th in central comp.		Tcyt in central comp.		IL2		Angiogenic factor
Tcyt in central comp.		Treg/Tcyt in central comp.		Th in LNs		mAPC
Treg/Tcyt in central comp.		Th/Tcyt in central comp.		Treg/Tcyt in LNs		TGFb
Th/Tcyt in central comp.		Treg/Th in central comp.		Treg/Th in LNs		MDSC
Th+Tcyt in central comp.		Th+Tcyt in central comp.		(Th+Tcyt)/T cells in LNs		CCL2
T cells in central comp.		T cells in central comp.		Th/T cells in LNs		M1 Mac
Th/T cells in central comp.		(Th+Tcyt)/T cells in central comp.		Tcyt/T cells in LNs		IL12
Tcyt/T cells in central comp.		Tcyt/T cells in central comp.		Treg/T cells in LNs		Treg/Tcyt
Carrying capacity		Treg/T cells in central comp.		APCs in LNs		Th/Tcyt
Angiogenic factor		Tcyt diversity in central comp.		Tcyt diversity in LNs		Tcyt/T cells
Treg				Tcyt evenness in LNs		Treg/T cells
mAPC						Immune supp. cell fraction
TGFb						Treg fraction
MDSC						Tumor diameter
NO
ArgI
CCL2
M1 Mac
IL12
IL10
Tcyt
Treg/Tcyt
Th/Tcyt
Treg/Th
(Th+Tcyt)/T cells
Tcyt/T cells
Treg/T cells
Mac
Immune act. cells
Immune supp./act. cells
Immune supp. cell fraction
Treg fraction
mAPC fraction
Tcyt diversity
Tumor diameter
Tregs in LNs
Treg/Tcyt in LNs
Treg/Th in LNs
Treg/T cells in LNs
APCs in LNs
Tcyt diversity in LNs
Tcyt evenness in LNs
